# Substrate-binding Glycine Residues are Major Determinants for Hydrolase and Ligase Activity of Plant Legumains

**DOI:** 10.1101/2022.09.26.509423

**Authors:** Xinya Hemu, Ning-Yu Chan, Heng Tai Liew, Side Hu, Xiaohong Zhang, Aida Serra, Julien Lescar, Chuan-Fa Liu, James P Tam

**Author notes:** **Corresponding Author** James P. Tam.

## Abstract

Peptide asparaginyl ligases (PALs) are Asn/Asp(Asx)-specific ligases that are useful for precision modifications of proteins and live-cell surfaces. However, PALs share high structural similarity to the far more common asparaginyl endopeptidases (AEPs), also known as legumains that hydrolyze peptide bonds after Asx, thus making it challenging to identify PALs in a sea of AEPs. Previously we identified sequences flanking the catalytic site as ligase activity determinants (LADs) for legumains. Here we show that two conserved substrate-binding Gly residues are critical, but negative determinants for ligase activity, based on a combined bioinformatics analysis of 1,500 plant legumains, mutagenesis and functional study of 16 novel legumains, plus identification of seven new PALs. We also show that PALs are rare and AEPs are much more common, accounting for about 1% and 88%, respectively. Our results suggest that specific glycine residues are molecular determinants to identify PALs and AEPs as two different legumain subfamilies.
