## Supplemental Dataset2 for "Substrate-binding Glycine Residues are Major Determinants for Hydrolase and Ligase Activity of Plant Legumains"

### Sheet: Sheet1
residue#	AA type	variability	Score(rvET)
1	M	T.SFALRICPMVYHNDQWKEG	174.78
2	K	GLM.YRAHQWCSDPTVINKF	167.08
3	N	.SCRLGPAITKFVNWQHMYD	136.05
4	P	.LPRIFTGSVAQCDENKYHM	98.68
5	L	MLNHKSGR.VCAITFDYPEW	159.14
6	A	IVLFC.QHAPTGRSNMWYKE	169.7
7	I	LVIFTMRQ.ASCPYGKWN	153.07
8	L	VSA.LFIMTCYWGPER	149.47
9	F	LCI.FYSATVWMKGHNPRQ	165.4
10	L	VATFL.MSPYIGCHQW	149.64
11	I	.VALGTCSFIMYEQWR	138.93
12	A	LCIVF.AQTSGEPNMHDK	146.12
13	T	CGLTAV.QHFISMPYRWNDE	159.7
14	V	.AVSLTHPGCFIMDNRW	98.43
15	V	TE.GAHNVLSFIDQMWPRCKY	131.73
16	A	TQ.AVDNSHFEGYPLCIRKM	123.24
17	V	SG.ARLCVYPTDEHNQKFIM	133.24
18	V	.RLATSICGWVDFENHYKQMP	73.04
19	S	.PEADSQLRHTKGVNWYCM	65.89
20	G	AQHFTP.RSNGLVDECYIKM	127.89
21	I	.WMRLIHTVDEGASFPNYQK	119.81
22	R	AL.ESPDTVFRWNGHQKIYM	95.39
23	D	D.GSEWRPIQLYFTNHAVKM	119.16
24	D	N.DSPQEALFGIKRTVYWHCM	101.12
25	F	VT.YFNGASILPHWMRKQED	125.88
26	L	FI.LDRQGKNPSHVT	59.09
27	R	TS.RHCLMKQEPNAYFGVWDI	84.05
28	L	KR.LMFSWDTNEVAHGIQP	63.21
29	P	FDEPGAV.SWRTKNHYLMQ	45.59
30	S	.SGWTFHDQMERAIKVLN	78.27
31	Q	.ESQDAGKFYHNPTLRMIV	87.94
32	A	.HRGASVFIQLEPDKTNM	117.09
33	S	.AELRVGDSPNKTHQFIYWM	124.18
34	K	.ARGHLSPEIFTMKVDYNQ	103.93
35	F	.AEQLRHGPFVISNKYDTM	86.6
36	F	.ARSEVITDLNHGFYKPMQ	69.93
37	Q	.AEGNSPRKQHDLFVITY	78.46
38	A	.ARPSTGLKNDVEHWQIFC	89.64
39	D	YSDPKEITGH.ANVRFQCL	180.78
40	D	DTNQSLA.VEGHFRPIKMW	157.92
41	N	DNFPSC.AVEGKYQHRTILM	155.89
42	V	VHFIAGDNTSQELP.YKMCR	173.5
43	E	PSRGNTADVEILKQHM.YF	149.4
44	G	ERGYAPSVHLT	30.84
45	T	TVKNEAQRIS.WG	38.67
46	R	KHINLRSTQ.E	61.05
47	W	WQFY	5.36
48	A	AVG	5.76
49	V	VL.IFM	38.89
50	L	LVIF	8.15
51	V	VILMF	50.68
52	A	AS	1.58
53	G	G	1
54	S	S	1
55	K	KADNETSYRFQMHLG	102.04
56	G	DGEYSVNMQ	32.1
57	Y	WYFC	32.5
58	V	TGSYDQAFWEMVKNRILPH	83.32
59	N	NDS	1.87
60	Y	Y	1
61	R	RG	1.65
62	H	H.	1.62
63	Q	Q.	1.62
64	A	AS.	18.48
65	D	D.GN	7.02
66	V	VIA.L	42.98
67	C	CY.SG	4.6
68	H	H.	2.91
69	A	AS.M	9.33
70	Y	Y.FH	4.85
71	Q	Q.HR	4.61
72	I	VILDT.	68.78
73	L	LVIFM.	15.27
74	K	TKRHNISM.QLV	51.98
75	K	NEGSDKATRQLCI	78.54
76	G	GNHDCA.R	11.32
77	G	G.	1.03
78	L	LIV.SM	31.65
79	K	SPAKERQNTDMI	27.14
80	D	KDEANQ	30.43
81	E	EQSRDK	15.42
82	N	NRHK	7.31
83	I	IVM	1.62
84	I	IVLA	59.05
85	V	VTILMA	7.03
86	F	FML	18.53
87	M	MHIL.	2.76
88	Y	YAVF.SHE	16.74
89	D	DN.	3.29
90	D	D	1
91	I	ILV	13.13
92	A	AS	2.76
93	Y	YADNQKHGSFLTIREMW	146.31
94	N	NDASHCY	95.1
95	E	SPEATKDIRGLQVYM.FWH	153.42
96	S	DSERQKLHANY.WMFGIV	85.92
97	N	N.	1.18
98	P	P.SLF	5.16
99	H	FHTYQRG.KNMWSL	28.79
100	P	PKQLRSTA.HN	67.53
101	G	G.D	1.67
102	V	RETQKIV.ALFNS	80.96
103	I	ILVM	38.16
104	I	YIFVTL	9.37
105	N	NH	1.17
106	H	SRKAITHDNGEQ	77.2
107	P	FPDL	4.74
108	Y	QGNKDTAREHWYLSFVI	143.56
109	G	EG.SATKR	7.44
110	S	IPNTGSKDQAVERM.YHLF	165.54
111	D	DN	28.69
112	V	VIL	8.32
113	Y	YI	1.26
114	K	EDQKAHPNSTRYGMVIFL	113.02
115	G	GESD.NA	6.18
116	V	VI.	6.6
117	P	EKVPSA.QMLIT	12.37
118	K	VKIHRE.QMTN	13.23
119	D	D.	1.23
120	Y	YF	2.59
121	V	AVSKTIMFN	31.27
122	G	GRSALVKQEYH	22.46
123	E	ERDKNSTHVGAQY.IL	153.91
124	D	NDEAHTQSYKGLFR	122.11
125	I	AVILGTC	16.23
126	N	TNSHCI	53.41
127	P	AKPSVTIHLMN	70.1
128	P	DESKQTNHGRAPLIVY	147.1
129	N	NKT	4.13
130	F	LFIVSM	47.14
131	Y	LIMFVYCS	63.48
132	A	AKGNST.R	32.75
133	V	VIAT.	43.83
134	L	LIVM	47.49
135	L	LATSKMQRNV	12.24
136	A	GA	5.32
137	N	NDKEIH	51.35
138	K	PARSQKD.TIELN	53.84
139	S	FEADGT.SKNILRMHC	113.82
140	A	QAGL.STRKDVNEM	54.14
141	L	LMVAKIT.	76.5
142	T	IQR.KSAETHNMVLD	89.97
143	G	GS.KREA	19.06
144	T	.VIQATSGNR	196.51
145	G	GKSTD.	11.61
146	S	NSGTR.H	30.95
147	G	GKQREAVS	12.95
148	K	KR	7.13
149	V	VTIMA	12.81
150	L	LIVM	54.82
151	D	SAQKTEDNGH.RLV	99.36
152	S	SGT.CN	11.65
153	G	SGKATDRQNM	31.08
154	P	SRPAQLNEKH	27.92
155	N	RNYLDKSGTEIHQFVA	86.06
156	D	D	1
157	H	RTKHNYVQFSM	40.23
158	V	VI.	19.07
159	F	FL.	1.91
160	I	MFIVL.	52.77
161	Y	FYNC	36.57
162	Y	YFMC	16.4
163	T	SAVT	55.54
164	D	GD	1.28
165	H	H	1
166	G	G	1
167	G	NATSGDY	29.47
168	A	VPTASYNRFEQ	38.31
169	G	EGDV	1.81
170	V	ILFV.MSTAEYK	52.68
171	L	LIV.MF	32.05
172	G	GCA.STEDV	29.97
173	M	MF.TILS	11.83
174	P	P.AI	6.94
175	S	VYDSTEGNI.AWKRQLCMF	98.36
176	K	.DSGNFTYLVKRWMPAQE	73.77
177	P	PSDEKGAQR.CHVTN	35.88
178	Y	VFYTMESDNH.LIAPRGQ	93.61
179	I	FLIVM.A	68.99
180	A	KYSPTF.AMLWVIH	38
181	A	AGSEV.	19.02
182	S	KDETSNGIHFYRQMV.ALP	113.43
183	D	PQEDNKRVTG.	34.94
184	L	FLIVM.	28.1
185	N	IVNLTMH.S	72.85
186	D	EGDKHPATNQSVRWY.I	130.73
187	V	LTAVI.MCH	40.03
188	L	LMFIV.	6.74
189	K	QANKVTSEILR.M	44.55
190	K	ANTSQYKERIMVL.DH	78.76
191	K	NRMKQ.A	10.56
192	H	YSNHFRQ.A	47.45
193	A	ERGQNDTASVCLHK.	72.1
194	S	YANDKQESTGLMRFHC.V	78.71
195	G	NDGKVMRQACE.LSH	63.21
196	T	YGSTKLMQRNA.I	83.15
197	Y	FY.	10.42
198	K	KGNSDARQETHM.L	57.81
199	S	SKQNETRH.DGA	48.6
200	I	MLIVFQ	37.32
201	V	VLTIA	15.07
202	F	IVLFMN	40.48
203	Y	YH	1.68
204	V	ILV.M	51.15
205	E	NE.D	1.75
206	S	ASG.	13.91
207	C	C	1
208	E	KEFMDYN	8.67
209	S	SAG	25.32
210	G	GA	2.29
211	S	ST.RN	2.65
212	M	IVMLFNA	42.49
213	F	FLMVI	7.34
214	D	TQDNERYGSAKVL	35.78
215	G	.GTNKD	9.52
216	L	LMI.VFQ	52.55
217	L	LNMPI	12.88
218	P	PLSDATEQRKYGN	34.72
219	E	NTEKDPARSVLGQMH	128.71
220	D	NRDKGSEAYH	65.88
221	H	ISTLAMVFHW	45.63
222	N	SRNKDGAHEQ	43.43
223	I	VIALT	28.14
224	Y	YFLC	14.37
225	V	AVGSTI	29.07
226	M	TVI.FLMAQSE	20.28
227	G	T.GA	5.18
228	A	SA.V	8.45
229	S	AST	40.14
230	D	NGDAKSTRE	27
231	T	APSYFTEKHGV	42.34
232	G	SVRTEHFDYLQWIAMNGK.	104.47
233	E	EDQ	6.62
234	S	NSTDGLPFEAY	47.46
235	S	SGN	4.92
236	W	YWSCFML	34.96
237	V	GACPVSI	24.2
238	T	TCAYIVEFMSGX	33.46
239	Y	YD	1.14
240	C	CYF	2.56
241	P	GPKRDTNS.YAIH	20.24
242	L	FGSDEALTNHK.QVYPI	59.41
243	Q	GMEATKDQFRWYNSH.LPV	79.98
244	H	NE.DYFSIVGLHTPAQKMR	140.01
245	P	.PQVSYHLIMGNATEWDKF	64.88
246	S	.SGEPNDTRYAVLHKF	108.67
247	P	DA.PLFSVITMQ	44.01
248	P	DPS.ALQENHRKTG	36.09
249	P	GSE.PAQHKLVDRITY	101.73
250	E	GEP.KDAMLYQTNFISV	38.95
251	Y	DFYRIALN.KQEGH	46.83
252	D	GNYREDQSIWHLTFMAVCKP	99.25
253	V	VTASIPLNQ	19.54
254	C	CYF	2.56
255	V	LVIF	7.69
256	G	GNAS	6.59
257	D	SD	1.01
258	L	LVECWMFTASI	22.82
259	F	YF.W	14.4
260	S	SAN.G	5.93
261	V	VFIASN.	46.24
262	A	ATNVHSL.	49.34
263	W	WFY.	4.23
264	L	LMIT.	24.67
265	E	QEN.	5.04
266	D	HDNGE.	10.12
267	C	TLSMCRAI.G	24.98
268	D	EDNYAGQ.	36.76
269	V	AMVKSFLIYTRQGHDN.EP	139.46
270	H	.KRHNQYSETIAG	47.99
271	N	.NSDKQGRYVTHA	35.12
272	L	.HALIWMRSPETGVQND	41.74
273	Q	DRKGTSQNEHYLWMA.CVIF	97.38
274	T	RGKNQTSAIFVPYED.LMH	89.55
275	E	AERNDQTS.K	10.24
276	T	TSDNCI.QAKR	49.49
277	F	LVIF.T	41.94
278	Q	GQFIEHYKRVNSLAWD.TM	104.09
279	Q	QDNEHKRYMVG.ALT	59.12
280	Q	QD.	2.44
281	Y	YFHI.LVS	17.09
282	E	KESRNTVQDFHLYAGM.CI	129.61
283	V	AVEDRNITLQYSMHPWK.	102.51
284	V	VTIC.A	19.27
285	K	QKRVL.YDSMAH	34.09
286	N	FETKQNDGYRSAML.VHWIC	153.17
287	K	QRNEHTKVL.I	17.32
288	T	VAT.NILRS	15.61
289	I	LSTNPIA.QKEGFMWDVRYCH	68.7
290	V	N.AVPGDIKSYTHEFLMR	72.09
291	A	.SHQDEGNKPFYAVTRILM	117.21
292	L	SY.EGNDHRQKMIVFLATPC	94.12
293	I	TA.SLGRHQEVPYINFKDWM	140.39
294	E	.SDYNTAMGRLFIEVQPWH	196.51
295	D	.LYSFQGETVWMIRHPAD	35.91
296	G	.GSARTCNIEVM	19.4
297	T	ST.H	3.01
298	H	QHNSYE.TAI	8.53
299	V	VPAEMI.	7.56
300	V	QLMECKTVI.SA	23.91
301	Q	QIMEARH.WLVYCK	50.62
302	Y	LWYF.	17.14
303	G	G.	1.44
304	D	DQTESNKYAH	52.21
305	V	ILKMVGTASRPEQNFDY	121.49
306	G	SDTANKGEQRVPHCLMYW.I	126.28
307	L	IFNLMQVRGYH.	76.35
308	S	NSADTQPKGIMERVLFHY	111.54
309	K	.GANQKVITSEDLMPRHFW	165.04
310	Q	DELSTQHAKGNMVIPF.R	88.99
311	T	FLKPDVHMNTSQ.RIEGAYWC	121.68
312	L	VLIM.ACTR	43.05
313	F	SGTRYF.DVEHCAINL	88.18
314	V	TESQNLVM.RIFHAKYWGDC	98.31
315	Y	YFV.H	13.99
316	M	MIQVL.FHY	70.15
317	G	GS.DALN	1.96
318	T	SFYDELNAGTQ.IVPHR	66.71
319	D	RGNHKSTADLI.EYCVP	72.2
320	P	ELGQAMF.SKRPTYNIDVH	48.51
321	A	RGNSKQAVTDLEP.YIFMHW	90.99
322	N	LQGDVKSIEPNTRY.AHF	60.04
323	D	IKGHSAVNPDEQY.TRLFM	118.62
324	N	HPDNQRYKIGETF.ASV	59.9
325	N	QV.LSHMAIPENTYFRCDGKW	142.47
326	T	TR.IPQLEMSKAFGHNDYV	98.86
327	F	RDVGYSKPF.ILNTHQEAWM	127.8
328	T	DS.NVGAHIMTLRPKFEWYQ	126.42
329	D	YESP.VFLRKDGNQHAIMTW	142.01
330	K	HLFA.TMIVDEGYNSRQKPC	150.92
331	N	SLV.YNRKTDIEAHPGQF	90.2
332	S	.RPLTSAHIMWVGFQNKYED	108.13
333	L	RPE.KDTQAVLSYNFHIGM	196.51
334	G	SA.PKVRWQMFLGTYHNIED	96.06
335	T	SAFIVRKLPT.YEQWGMHND	136.04
336	P	NVHRPLKFYIAETSW.QMGD	136.25
337	R	FLIVPARKESTQH.MNDYGC	122.86
338	K	DGNTSKE.ARVIMQYLPHFW	130.1
339	A	ESTAGPHVI.RFLYNKMD	93.65
340	V	VATHINF.MS	46.59
341	S	PRSDNAHQEGKTY.LM	41.87
342	Q	CQSANTVM.P	14.49
343	R	ARGLEVWHDFY.KN	17.83
344	D	EDHQNS.AV	23.01
345	A	HAVISTG.	16.86
346	D	EHPKRDSTLQNAG.IYV	32.92
347	L	LEVIQTMRPF.	37.23
348	I	DLSHVQIAEMFYW.T	73.79
349	H	YNEIMVHFS.L	29.27
350	Y	YMILVFW.QH	43.12
351	W	RTKQLSYWVFMI.HE	44.31
352	E	NLYRHKQSTDEVA.CW	101.55
353	K	REKQMVLT.WI	32.4
354	Y	VYLIMQF.ASHW	45.2
355	R	KMEAIRQHSWLPTNDGFY.V	99.02
356	R	RHKTAENSGQID.LMF	86.97
357	A	SEDATYLMV.FKHIXGR	49.97
358	P	RPMKTNSDAEGHQVL.I	79.43
359	E	P.LTEDAVQIHGKSNFYMRW	100.57
360	G	DSNFTGAER.KMWQLH	53.37
361	S	SPLEA.TNQMIGDK	45.21
362	S	PEVTANI.LKSRHYQMDGFW	164
363	R	NLDEQKAGRHVM.STI	86.87
364	K	YQTRAK.NSWEHL	36.66
365	A	ALQKPETISVNRHFY.DMGC	154.86
366	E	RQKSVIANPHEDGT.M	106.45
367	A	YLIHWVAS.GTEFMN	42.31
368	K	KFASNRHMEQW.LGYDVT	77.46
369	K	KAELRNGVIMQTSDH	74.89
370	Q	EQKRDHNGLAVMT	84.75
371	L	LYIMFWVP	42.4
372	R	DERTHSKVAILFMNGYQ	124.67
373	E	EAKQTNHRFDGVSL	86.32
374	V	RLNYVTAMGI.FSEQK	72.09
375	M	LTNIEKVMGSHRFAQ	79.03
376	A	AEKHRNQLTSYGDVFMI	104.98
377	H	QEMGKDNRHYLSTV	51.83
378	R	RQIMKT	6.51
379	M	KASERHNTQGVLMFID	105.98
380	H	LRVYFATIHQNDKEG	36.65
381	I	EILVMAT	77.04
382	D	DIETAVSHN	16.71
383	N	DASQTNGRHKEY.ICV	126.15
384	S	NAVHGYRTIS.KMCD	47.12
385	V	FALIMVC.N	98.54
386	K	ARQYKNGEDSTIV.LMHF	114.35
387	H	GENSKDA.LRIMVHFQTY	59.01
388	I	IAYMF.VTL	49.22
389	G	RTYVIS.GAMENQKLWDF	40.87
390	K	KASEND.GYQRLTIWVMF	88.74
391	L	LREQA.VFHINSTKYD	67.43
392	L	LVI.MFST	25.81
393	F	FLVKCTN.YMSG	23.6
394	G	KSEHL.GPRQNAD	27.73
395	I	DEALNH.STYIMVFGPKQXRW	112.75
396	E	EPRTGQKSMAVLDNHI.Y	129.41
397	K	THPAYFVIEQDNGKRLMS.	114.56
398	G	GVD.ARSKCTFENQL	70.49
399	H	.SPAVTMIELNRQWHDKFGY	112.09
400	K	KA.EQTLRNMIHDYVGFSPW	116.38
401	M	.AVIMLEKGTCYFNDR	102.35
402	L	.MLIFQAVSRHG	35.41
403	N	.HDLVIERNKSTGAMQYF	153.98
404	N	KMNRTSHIVL.AGYECFPDQ	134.18
405	V	.GVITPLKFRASMNYQE	76.65
406	R	.RQPATHSVWK	17.46
407	P	.PAVGSQTHDNFYE	26.69
408	A	NDHYRCQKSATVPEMGL.I	133.94
409	G	VSLHRYTNKQGEDF.APC	34.6
410	L	VLKQPSRHIEMNAT.GWFY	101.88
411	P	NQLVMPAST.R	41.35
412	V	EVNMAKRGPTQLI.F	42.61
413	V	VLE.KAIHTN	21.98
414	D	QDASP.ITNYEHKG	28.49
415	D	RDMHNQKESGC.AV	34.94
416	W	NWFRHML.	7.02
417	D	NEPASDGRT.KHVMLQIY	127.02
418	C	CTVA.SR	15.44
419	F	FLYHM.IVC	25.95
420	K	KRSIMD.TE	24.5
421	T	SEKTDAQN.LVIMYRGF	102.7
422	L	LAIVSTM.YFQHRN	85.36
423	I	MVLAIT.FS	22.73
424	R	DANKTIQHRS.GEYVCWLM	56.45
425	T	IAQKSRH.TVNFEYMGDL	87.87
426	F	YWIFVL.HS	32.14
427	E	W.TNQSEHYKGCF	20.84
428	T	KESNTDR.AGVMIQLHYF	112.16
429	H	NSKEH.QYRFGPILCAX	95.55
430	C	C.PAIK	9.16
431	G	GRFL.SNKAEV	15.19
432	S	SPNRD.ALCKHTVGFWIQYE	65.87
433	L	ILVF.MTSK	32.57
434	S	SGNH.ATLQMVIKC	44.48
435	E	EQPTN.SDRFIKWVAH	46.59
436	Y	YHF.INLE	18.91
437	G	GVAS.EDLT	17.16
438	M	MLRI.VKTYN	44.67
439	K	RKDINS.TEQVLA	30.69
440	H	LYHKF.QNWSTD	37.82
441	M	ALMV.STQIGNCH	44.88
442	R	KRTQYA.WSGEXDLF	23.19
443	S	ELVIATKH.SPFYGDCR	65.9
444	F	FLIM.VAYRSW	73.93
445	A	DAVR.GSEIQW	21.79
446	N	KND.SGYL	16.93
447	L	MXLVIA.FTY	79.85
448	C	CV.PESL	14.36
449	N	DNVAEGQ.IYSPL	19.69
450	A	ALVHSIM.DTEFGYRNKWQ	93.81
451	G	GDMNP.RSEKCALVHQ	49.7
452	I	VLNHKW.IFSMRTAQP	86.64
453	R	TGQVFIADYR.KHLESCNWPM	143.98
454	K	DINTSPE.AVKMQRHGWLF	163.86
455	E	DVH.TASFEQKGYNRLIMP	122.75
456	Q	.QRDAVTESMILKHNPWG	109.58
457	M	E.MTNDVFLIAHC	50.95
458	A	FV.AQISPEDTNGMLKCRYH	115.07
459	E	MKG.IQNVREDATLSHW	97.45
460	A	ATSNGEQ.HRVIDMWKL	61.44
461	S	AQIST.GCLVMFY	75.16
462	A	TLVD.ESNRAKGFIQMWYH	123.44
463	Q	QGNKTSA.DELHRPVIF	91.8
464	A	VESLI.ATRKPMF	58.41
465	C	CDINS.VFTR	21.72
466	V	SIDRHQ.KGNATMYLVPFEW	151.83
467	S	A.NFETVGDISQKHRMPLY	154.37
468	I	.IVLPAFYMTRSKNQEDHGC	138.26
469	P	.PTEKRNGIHASVLQFDYM	86.16
470	D	.KYDARSPTNGLWQFCHVIEM	105.89
471	N	.IDENAHQPYGSTFLVR	196.51
472	P	.VCYDPARLKQSIHTNFWMEG	131.47
473	W	.QHNDEWFYLRSITAVPMCG	60.35
474	S	.QNTSCRIDAFGPVLHYKME	72.68
475	S	.HAVSTLFYCDPIKQRG	56.42
476	L	.MILAHTVDCFPRYNSWQEK	76.64
477	H	.SVTHDQREAKLGNYXICPMF	117.48
478	A	.GHNKREMSQTADLVFPYI	129.97
479	G	.GASHFILDRCYVENT	40.78
480	F	.FLYSIADGHNVCRTQ	59.51
481	S	.AKSTINHMRLQPGVDF	49.89
482	V	.SAVYGLDNRTQPF	42.11
